# Molecular regulation of retinal regeneration is context specific

**DOI:** 10.1101/2023.11.20.567904

**Authors:** Kevin Emmerich, John Hageter, Thanh Hoang, Pin Lyu, Abigail V. Sharrock, Anneliese Ceisel, James Thierer, Zeeshaan Chunawala, Saumya Nimmagadda, Isabella Palazzo, Frazer Matthews, Liyun Zhang, David T. White, Catalina Rodriquez, Gianna Graziano, Patrick Marcos, Adam May, Tim Mulligan, Barak Reibman, Meera T. Saxena, David F. Ackerley, Jiang Qian, Seth Blackshaw, Eric Horstick, Jeff S. Mumm

## Abstract

Many genes are known to regulate retinal regeneration following widespread tissue damage. Conversely, genes controlling regeneration following limited retinal cell loss, akin to disease conditions, are undefined. Combining a novel retinal ganglion cell (RGC) ablation-based glaucoma model, single cell omics, and rapid CRISPR/Cas9-based knockout methods to screen 100 genes, we identified 18 effectors of RGC regeneration kinetics. Surprisingly, 32 of 33 previously known/implicated regulators of retinal tissue regeneration were not required for RGC replacement; 7 knockouts accelerated regeneration, including *sox2, olig2,* and *ascl1a*. Mechanistic analyses revealed loss of *ascl1a* increased “fate bias”, the propensity of progenitors to produce RGCs. These data demonstrate plasticity and context-specificity in how genes function to control regeneration, insights that could help to advance disease-tailored therapeutics for replacing lost retinal cells.

**One sentence summary:** We discovered eighteen genes that regulate the regeneration of retinal ganglion cells in zebrafish.
