## Supplementary material for "Molecular regulation of retinal regeneration is context specific": Table S4

### Sheet: CrisprScreenResults
All Tested Genes
#	K/I/U	Predicted function	Gene(s)	KO effect RGC regen	adj p-val (thrshld 0.01)
1	I	Anti-RGC regen	lepb	53.78	0.0004
2	K		sox2	51.098	<0.0001		Classification of prior studies regarding target gene on retinal regeneration (see next sheet for details on known factors)
3	U		nfasca	45.3	0.0009		K= known effect on regenration (mutagenesis test)
4	U		max	45.02	<0.0001		I= Implicated effect on regeneration but not proven
5	U		tubb4b	44.37	0.0012		U= unknown effect on regeneration
6	I		tnfrsf11b	42.45	0.0019
7	I		olig2	39.4	<0.0001
8	I		neurog1	37.63	<0.0001
9	K		ascl1a	37.03	<0.0001
10	I		fosab	36.79	0.0072
11	U		mink1	33.07	0.0102
12	U	Pro-RGC regen	atf6	-30.87	0.0094
13	U		cry2b	-37.36	<0.0001
14	U		hspd90b1	-42.21	0.0015
15	U		arntl2	-46.06	0.0011
16	U		mlc1	-48.56	0.0002
17	K		hspd1	-52.8	<0.0001
18	U		slc1a2b	-55.94	<0.0001
19	U		rbp4l	34.73	0.0229
20	U		klf14	32.17	0.0541
21	U		ptmab	31.61	0.014
22	U		sox3	25.13	0.1148
23	U		mych	21.53	0.221
24	K		lin28a	20.83	0.0463
25	I		maff	19.03	0.1786
26	K		il6st	17.25	0.355
27	U		tyr	17.24	0.0378
28	K		stat5a/b	14.55	0.3836
29
30	K		her6	14.04	0.1791
31	U		hspa5	11.96	0.2713
32	U		selenop	11.62	0.34
33	K		ptena/b	9.042	0.5085
34
35	I		manf	8.895	0.5943
36	U		ybx1	8.79	0.4093
37	U		mt2	8.706	0.5111
38	I		nfixb	7.811	0.4814
39	U		myca	7.333	0.6309
40	U		cbfb	6.244	0.5578
41	U		nfe2l3	5.946	0.592
42	K		tgfb3	5.442	0.6721
43	U		nfil3-2	5.074	0.7295
44	U		lipib	4.327	0.7768
45	I		map4k4	1.631	0.8513
46	U		gemin5	0.5948	0.9572
47	U		ttf1	0.5662	0.9544
48	K		c7b	0.1797	0.9797
49	U		hmgb2a	-0.3532	0.9823
50	U		slc23a2	-0.7035	0.9603
51	K		mmp9	-1.764	0.8565
52	U		pax2a/b	-1.871	0.9367
53
54	K		neurod1	-1.96	0.8358
55	I		cish	-2.357	0.8994
56	U		tnika/b	-3.03	0.8709
57
58	U		pik3ip1	-3.438	0.7722
59	U		irf2a	-3.645	0.7967
60	I		pparg	-7.187	0.5875
61	U		atp1a1b	-7.509	0.5375
62	I		sox4a/b	-8.289	0.3953
63
64	K		stat3	-8.398	0.3061
65	U		pou2f2a	-9.425	0.141
66	U		cpeb1a/b	-9.633	0.4959
67
68	U		gstp1	-10.11	0.4188
69	U		ilf3a/b	-10.53	0.1164
70
71	K		crlf1a	-10.68	0.5668
72	I		rest	-11.53	0.415
73	U		rlbp1a	-12	0.3372
74	I		nfia	-12.11	0.1936
75	U		glula	-13.29	0.3473
76	U		apoeb	-13.29	0.1662
77	I		pou4f2	-16.66	0.1109
78	U		faim2b	-16.67	0.2082
79	U		myo1ea	-18.62	0.1476
80	I		prdm1a	-19.2	0.1473
81	I		hmgn2	-20.21	0.1272
82	I		jak1	-20.39	0.0941
83	U		srrm3	-22.09	0.1185
84	U		aqp1a.1	-25.17	0.0864
85	U		mfc2a	-25.7	0.0923
86	U		zgc:112334	-26.45	0.026
87	I		ctnnb1	-28.58	0.0162
88	U		isl1	-28.64	0.0864
89	U		met	-30.31	0.0267
90	U		efhd1	-31.32	0.0402
91	U		cahz	-35.33	0.0447
92	K		hmga1a	nd	N/A
93	K		yap1	nd	N/A
94	U		bax	nd	N/A
95	U		fax2	nd	N/A
96	U		ctgfa	nd	N/A
97	U		mcf2a	nd	N/A
98	K		tgif1	nd	N/A
99	U		smarca5	nd	N/A
100	U		xbp1	nd	N/A
101	U		bmp2b	nd	N/A

### Sheet: LitSearchKnownGenes
Known Effector Genes
#	Gene(s)	Paradigm	Exp Δ	Assay(s)	Test	Result	Effect on Regeneration	Refs.
1	ascl1a	Poke	>	Proliferation (BrdU)	KD	<Proliferation	nd	https://pubmed.ncbi.nlm.nih.gov/18234889/
		ON crush	>	Explant neurite outgowth	KD	<Neurite outgrowth	nd	https://pubmed.ncbi.nlm.nih.gov/22262907/
		LD	>	Proliferation (PCNA)	KD	<Proliferation	N/A	https://pubmed.ncbi.nlm.nih.gov/22886421/
		Ouabain	>	PCNA		<Proliferation	N/A
		Uninjured	N/A	BrdU	OE	>Proliferation	nd	https://www.ncbi.nlm.nih.gov/pmc/articles/PMC5830513/
		Poke	>	BrdU		No effect	nd
		RGC ablation	No Δ	Plate reader (YFP+ RGCs)	KO	>YFP	>RGC regen	here
				Imaging (YFP+ RGCs)		>YFP	>RGC regen
				PCNA		No effect	N/A
				EdU lineage trace (acute)		>GCL (RGCs)	RGC fate bias
				EdU lineage trace (2ndary)		<INL/ONL	>RGC fate bias
		Rod ablation	>	Plate reader (YFP+ Rods)		No effect	Normal RGC regen
			>	Imaging (YFP+ Rods)		No effect	Normal RGC regen
2	stat3	LD	>	PCNA	KD	<Proliferation	N/A	https://pubmed.ncbi.nlm.nih.gov/22886421/
		Ouabain	>	PCNA		<Proliferation	N/A
		LD	>	PCNA	Inhib	<Proliferation*	N/A	https://pubmed.ncbi.nlm.nih.gov/25339752/
		Poke	>**	BrdU	Inhib	<Proliferation	nd	https://pubmed.ncbi.nlm.nih.gov/25263554/
		Rod ablation	>	Plate reader (YFP+ Rods)	KO	<YFP	<Rod regen	https://pubmed.ncbi.nlm.nih.gov/37819938/
		RGC ablation	>	Plate reader (YFP+ RGCs)	KO	No effect	Normal RGC regen	here
3	lin28a	Poke	>	BrdU	KD	<Proliferation	nd	https://pubmed.ncbi.nlm.nih.gov/20935637/
		LD	nd	PCNA	KD	<Proliferation	N/A	https://pubmed.ncbi.nlm.nih.gov/22886421/
		Ouabain		PCNA		<Proliferation	N/A
		RGC ablation	>	Plate reader (YFP+ RGCs)	KO	No effect	Normal RGC regen	here
4	tgfb3	Poke	<	BrdU	OE	<Proliferation	nd	https://pubmed.ncbi.nlm.nih.gov/32396062/
					KD	No effect	nd
		MNU	>	PCNA	Inhib	>Proliferation	N/A	https://www.ncbi.nlm.nih.gov/pmc/articles/PMC5120850/
		RGC ablation	>	Plate reader (YFP+ RGCs)	KO	No effect	Normal RGC regen	here
5	ptena/b	Poke	***	BrdU/EdU	KD	>Proliferation	nd	https://pubmed.ncbi.nlm.nih.gov/36128720/
				PCNA	Inhib	>Proliferation	N/A
		RGC ablation	>	Plate reader (YFP+ RGCs)	KO	No effect	Normal RGC regen	here
6	c7b	Rod ablation	>	Plate reader (YFP+ Rods)	KO	>YFP	>Rod regen	https://pubmed.ncbi.nlm.nih.gov/37819938/
		RGC ablation	>	Plate reader (YFP+ RGCs)	KO	No effect	Normal RGC regen	here
7	crlf1a	LD	>	PCNA	KD	<Proliferation	N/A	https://pubmed.ncbi.nlm.nih.gov/36846595/
		Uninjured	N/A	EdU	OE	>Prolif. (ONL only)	nd
		RGC ablation	>	Plate reader (YFP+ RGCs)	KO	No effect	Normal RGC regen	here
8	neurod1	LD	>	BrdU/EdU	KD	>Proliferation	<Photoreceptor regen	https://www.ncbi.nlm.nih.gov/pmc/articles/PMC4654396/
		RGC ablation	>	Plate reader (YFP+ RGCs)	KO	No effect	Normal RGC regen	here
9	hspd1	LD	>	PCNA	Mutant	<Proliferation	N/A	https://www.ncbi.nlm.nih.gov/pmc/articles/PMC2695073/
				Cone cell immunolabel		<Immunolabeling	<Cone regen
		RGC ablation	>	Plate reader (YFP+ RGCs)	KO	<YFP	<RGC regen	here
10	il6st (gp130)	Poke	>	BrdU	KD	<Proliferation	nd	https://www.ncbi.nlm.nih.gov/pmc/articles/PMC4194149/
		RGC ablation	>	Plate reader (YFP+ RGCs)	KO	No effect	Normal RGC regen	here
11	her6	Cone ablation	<	PCNA	KD	No effect (INL)	N/A	https://journals.plos.org/plosgenetics/article?id=10.1371/journal.pgen.1011010
				pH3		>Prolif. (INL/ONL)	N/A
				Cone cell immunolabel		>Immunolabel	>Cone regen
		RGC ablation	>	Plate reader (YFP+ RGCs)	KO	No effect	Normal RGC regen	here
12	stat5a/b	Rod ablation	No Δ	Plate reader (YFP+ Rods)	KO	>YFP	>Rod regen	https://pubmed.ncbi.nlm.nih.gov/37819938/
		RGC ablation	No Δ	Plate reader (YFP+ RGCs)	KO	No effect	Normal RGC regen	here
13	sox2	LD	>	PCNA	KD	<Proliferation	N/A	https://pubmed.ncbi.nlm.nih.gov/28577895/
				Tg(atoh7:GFP)	KD	<Neural commit.	N/A
				Rod cell immunolabel	KD	No effect	Normal Rod regen
				Cone cell immunolabel	KD	<Immunolabeling	<Cone regen
		Uninjured	N/A	PCNA	OE	>Proliferation	N/A
		RGC ablation	>	Plate reader (YFP+ RGCs)	KO	>YFP	>RGC regen	here
14	mmp9	LD	>	BrdU	Mutant	>Proliferation	nd	https://pubmed.ncbi.nlm.nih.gov/32034934/
				Rod cell immunolabel		>Immunolabel	>Rod regen
				Cone cell immunolabel		No effect	Normal Cone regen****
		LD	>	EdU prolif.	Mutant	<Prolif (ONL) / >Prolif (INL)	N/A	https://www.ncbi.nlm.nih.gov/pmc/articles/PMC10543505/
				EdU linage trace		>Immunolabel	>INL/GCL regen
		NMDA	>>	EdU prolif.		No effect	N/A
				EdU linage trace		>Immunolabel	>INL/GCL regen
		RGC ablation	No Δ	Plate reader (YFP+ RGCs)	KO	No effect	Normal RGC regen	here
KD = Morpholino knockdown; KO = CRISPR/Cas9 knockout (crispant); OE = overexpression; *data not shown; ** pStat3, not Stat3; ***up in general, down in MGPCs; ****subsequent cone loss observed
Decreased Exp/Effect			Increased Exp/Effect			No effect		Opposing effects across retinal layers
